# Cell of origin alters myeloid-mediated immunosuppression in lung adenocarcinoma

**DOI:** 10.1101/2024.06.19.599651

**Authors:** Minxiao Yang, Noah Shulkin, Edgar Gonzalez, Jonathan Castillo, Chunli Yan, Keqiang Zhang, Leonidas Arvanitis, Zea Borok, W. Dean Wallace, Dan Raz, Evanthia T. Roussos Torres, Crystal N. Marconett

## Abstract

Solid carcinomas are often highly heterogenous cancers, arising from multiple epithelial cells of origin. Yet, how the cell of origin influences the response of the tumor microenvironment is poorly understood. Lung adenocarcinoma (LUAD) arises in the distal alveolar epithelium which is populated primarily by alveolar epithelial type I (AT1) and type II (AT2) cells. It has been previously reported that *Gramd2*^+^ AT1 cells can give rise to a histologically-defined LUAD that is distinct in pathology and transcriptomic identity from that arising from *Sftpc^+^* AT2 cells^1,2^. To determine how cells of origin influence the tumor immune microenvironment (TIME) landscape, we comprehensively characterized transcriptomic, molecular, and cellular states within the TIME of *Gramd2*^+^ AT1 and *Sftpc*^+^ AT2-derived LUAD using KRAS^G12D^ oncogenic driver mouse models. Myeloid cells within the *Gramd2^+^*AT1-derived LUAD TIME were increased, specifically, immunoreactive monocytes and tumor associated macrophages (TAMs). In contrast, the *Sftpc*^+^ AT2 LUAD TIME was enriched for Arginase-1^+^ myeloid derived suppressor cells (MDSC) and TAMs expressing profiles suggestive of immunosuppressive function. Validation of immune infiltration was performed using flow cytometry, and intercellular interaction analysis between the cells of origin and major myeloid cell populations indicated that cell-type specific markers SFTPD in AT2 cells and CAV1 in AT1 cells mediated unique interactions with myeloid cells of the differential immunosuppressive states within each cell of origin mouse model. Taken together, *Gramd2*^+^ AT1-derived LUAD presents with an anti-tumor, immunoreactive TIME, while the TIME of *Sftpc*^+^ AT2-derived LUAD has hallmarks of immunosuppression. This study suggests that LUAD cell of origin influences the composition and suppression status of the TIME landscape and may hold critical implications for patient response to immunotherapy.
