## Supplemental Table 1 for "Cell of origin alters myeloid-mediated immunosuppression in lung adenocarcinoma"

### Sheet: Percent stacked barchart
	Lineages	Cell_of_Origin	Cell Number	Frequency	Total cell number
1	Endothelial_Capillary	Neg_Controls	1891	0.124769
2	Endothelial_Main	Neg_Controls	786	0.0518606
3	Epithelial_Airway	Neg_Controls	3041	0.200647
4	Epithelial_Alveolar	Neg_Controls	4283	0.282594
5	Immune_InnateLymphoid	Neg_Controls	277	0.0182766
6	Immune_Lymphoid	Neg_Controls	175	0.0115466
7	Immune_Myeloid	Neg_Controls	1573	0.103787
8	Mesenchymal_Airway/Vascular	Neg_Controls	80	0.00527844
9	Mesenchymal_Alveolar	Neg_Controls	2866	0.1891
10	Mesenchymal_Pleura	Neg_Controls	184	0.0121404	15156
11	Endothelial_Capillary	Vehicle_Controls	2808	0.157021
12	Endothelial_Main	Vehicle_Controls	654	0.036571
13	Epithelial_Airway	Vehicle_Controls	2676	0.149639
14	Epithelial_Alveolar	Vehicle_Controls	5009	0.280098
15	Immune_InnateLymphoid	Vehicle_Controls	214	0.0119667
16	Immune_Lymphoid	Vehicle_Controls	751	0.0419952
17	Immune_Myeloid	Vehicle_Controls	1697	0.0948946
18	Mesenchymal_Airway/Vascular	Vehicle_Controls	323	0.0180618
19	Mesenchymal_Alveolar	Vehicle_Controls	3574	0.199855
20	Mesenchymal_Pleura	Vehicle_Controls	177	0.00989767	17883
21	Endothelial_Capillary	Spontaneous_AT2-derived LUAD	650	0.0278373
22	Endothelial_Main	Spontaneous_AT2-derived LUAD	123	0.00526767
23	Epithelial_Airway	Spontaneous_AT2-derived LUAD	1450	0.0620985
24	Epithelial_Alveolar	Spontaneous_AT2-derived LUAD	16255	0.696146
25	Immune_InnateLymphoid	Spontaneous_AT2-derived LUAD	2	8.56531e-05
26	Immune_Lymphoid	Spontaneous_AT2-derived LUAD	148	0.00633833
27	Immune_Myeloid	Spontaneous_AT2-derived LUAD	3567	0.152762
28	Mesenchymal_Airway/Vascular	Spontaneous_AT2-derived LUAD	4	0.000171306
29	Mesenchymal_Alveolar	Spontaneous_AT2-derived LUAD	991	0.0424411
30	Mesenchymal_Pleura	Spontaneous_AT2-derived LUAD	160	0.00685225	23350
31	Endothelial_Capillary	AT2-derived LUAD	1846	0.0302697
32	Endothelial_Main	AT2-derived LUAD	180	0.00295155
33	Epithelial_Airway	AT2-derived LUAD	3414	0.055981
34	Epithelial_Alveolar	AT2-derived LUAD	44229	0.725244
35	Immune_InnateLymphoid	AT2-derived LUAD	152	0.00249242
36	Immune_Lymphoid	AT2-derived LUAD	312	0.00511601
37	Immune_Myeloid	AT2-derived LUAD	8240	0.135115
38	Mesenchymal_Airway/Vascular	AT2-derived LUAD	1	1.63975e-05
39	Mesenchymal_Alveolar	AT2-derived LUAD	2334	0.0382717
40	Mesenchymal_Pleura	AT2-derived LUAD	277	0.0045421	60985
41	Endothelial_Capillary	AT1-derived LUAD	1714	0.0495004
42	Endothelial_Main	AT1-derived LUAD	536	0.0154797
43	Epithelial_Airway	AT1-derived LUAD	2655	0.0766765
44	Epithelial_Alveolar	AT1-derived LUAD	22276	0.643332
45	Immune_InnateLymphoid	AT1-derived LUAD	62	0.00179056
46	Immune_Lymphoid	AT1-derived LUAD	261	0.00753769
47	Immune_Myeloid	AT1-derived LUAD	4689	0.135418
48	Mesenchymal_Airway/Vascular	AT1-derived LUAD	10	0.0002888
49	Mesenchymal_Alveolar	AT1-derived LUAD	2190	0.0632473
50	Mesenchymal_Pleura	AT1-derived LUAD	233	0.00672905	34626
