## Supplemental Table 2 for "Cell of origin alters myeloid-mediated immunosuppression in lung adenocarcinoma"

### Sheet: Percent stacked barchart_Mye
	Celltypes	Cell_of_Origin	Cell_Number	total	Proportion
1	HSPCs	Neg_Controls	64		0.0414239
2	iMONs	Neg_Controls	23		0.0148867
3	Proliferating Myeloid Cells	Neg_Controls	49		0.0317152
4	MDSCs	Neg_Controls	0		0
5	TAMs	Neg_Controls	7		0.00453074
6	Macrophages	Neg_Controls	1310		0.847896
7	DCs	Neg_Controls	88		0.0569579
8	Granulocytes	Neg_Controls	4	1545	0.002589
9	HSPCs	Vehicle_Controls	119		0.0898113
10	iMONs	Vehicle_Controls	85		0.0641509
11	Proliferating Myeloid Cells	Vehicle_Controls	42		0.0316981
12	MDSCs	Vehicle_Controls	0		0
13	TAMs	Vehicle_Controls	12		0.0090566
14	Macrophages	Vehicle_Controls	972		0.733585
15	DCs	Vehicle_Controls	84		0.0633962
16	Granulocytes	Vehicle_Controls	11	1325	0.00830189
17	HSPCs	Spontaneous_AT2-derived LUAD	141		0.0395956
18	iMONs	Spontaneous_AT2-derived LUAD	23		0.00645886
19	Proliferating Myeloid Cells	Spontaneous_AT2-derived LUAD	314		0.0881775
20	MDSCs	Spontaneous_AT2-derived LUAD	52		0.0146026
21	TAMs	Spontaneous_AT2-derived LUAD	40		0.0112328
22	Macrophages	Spontaneous_AT2-derived LUAD	2896		0.813255
23	DCs	Spontaneous_AT2-derived LUAD	90		0.0252738
24	Granulocytes	Spontaneous_AT2-derived LUAD	5	3561	0.0014041
25	HSPCs	AT2-derived LUAD	197		0.0244903
26	iMONs	AT2-derived LUAD	53		0.00658876
27	Proliferating Myeloid Cells	AT2-derived LUAD	456		0.0566882
28	MDSCs	AT2-derived LUAD	2734		0.339881
29	TAMs	AT2-derived LUAD	1211		0.150547
30	Macrophages	AT2-derived LUAD	3202		0.398061
31	DCs	AT2-derived LUAD	182		0.0226256
32	Granulocytes	AT2-derived LUAD	9	8044	0.00111885
33	HSPCs	AT1-derived LUAD	136		0.0294564
34	iMONs	AT1-derived LUAD	62		0.0134286
35	Proliferating Myeloid Cells	AT1-derived LUAD	323		0.0699588
36	MDSCs	AT1-derived LUAD	3		0.000649773
37	TAMs	AT1-derived LUAD	139		0.0301061
38	Macrophages	AT1-derived LUAD	3848		0.833442
39	DCs	AT1-derived LUAD	90		0.0194932
40	Granulocytes	AT1-derived LUAD	16	4617	0.00346545
