## Supplemental Table 3 for "Cell of origin alters myeloid-mediated immunosuppression in lung adenocarcinoma"

### Sheet: Percent stacked barchart_Mye_Mo
	Var1	Var2	Freq
1	HSPCs	G:K:TG004	9
2	iMONs	G:K:TG004	8
3	Proliferating Myeloid Cells	G:K:TG004	55
4	MDSCs	G:K:TG004	0
5	TAMs	G:K:TG004	1
6	Macrophages	G:K:TG004	420
7	DCs	G:K:TG004	2
8	Granulocytes	G:K:TG004	1	496
9	HSPCs	G:K:TG005	39
10	iMONs	G:K:TG005	10
11	Proliferating Myeloid Cells	G:K:TG005	84
12	MDSCs	G:K:TG005	0
13	TAMs	G:K:TG005	7
14	Macrophages	G:K:TG005	989
15	DCs	G:K:TG005	13
16	Granulocytes	G:K:TG005	4	1146
17	HSPCs	G:K:TG007	0
18	iMONs	G:K:TG007	0
19	Proliferating Myeloid Cells	G:K:TG007	4
20	MDSCs	G:K:TG007	0
21	TAMs	G:K:TG007	0
22	Macrophages	G:K:TG007	29
23	DCs	G:K:TG007	0
24	Granulocytes	G:K:TG007	0	33
25	HSPCs	G:K:TG011	88
26	iMONs	G:K:TG011	44
27	Proliferating Myeloid Cells	G:K:TG011	184
28	MDSCs	G:K:TG011	3
29	TAMs	G:K:TG011	131
30	Macrophages	G:K:TG011	2439
31	DCs	G:K:TG011	75
32	Granulocytes	G:K:TG011	11	2975
33	HSPCs	G:K:TG014	119
34	iMONs	G:K:TG014	85
35	Proliferating Myeloid Cells	G:K:TG014	38
36	MDSCs	G:K:TG014	0
37	TAMs	G:K:TG014	12
38	Macrophages	G:K:TG014	943
39	DCs	G:K:TG014	84
40	Granulocytes	G:K:TG014	11	1292
41	HSPCs	G:TG001	2
42	iMONs	G:TG001	0
43	Proliferating Myeloid Cells	G:TG001	5
44	MDSCs	G:TG001	0
45	TAMs	G:TG001	1
46	Macrophages	G:TG001	128
47	DCs	G:TG001	0
48	Granulocytes	G:TG001	0	136
49	HSPCs	mTmG001	2
50	iMONs	mTmG001	1
51	Proliferating Myeloid Cells	mTmG001	5
52	MDSCs	mTmG001	0
53	TAMs	mTmG001	0
54	Macrophages	mTmG001	162
55	DCs	mTmG001	5
56	Granulocytes	mTmG001	0	175
57	HSPCs	S:K:TG003	13
58	iMONs	S:K:TG003	3
59	Proliferating Myeloid Cells	S:K:TG003	87
60	MDSCs	S:K:TG003	3
61	TAMs	S:K:TG003	9
62	Macrophages	S:K:TG003	1122
63	DCs	S:K:TG003	19
64	Granulocytes	S:K:TG003	0	1256
65	HSPCs	S:K:TG005	14
66	iMONs	S:K:TG005	2
67	Proliferating Myeloid Cells	S:K:TG005	4
68	MDSCs	S:K:TG005	0
69	TAMs	S:K:TG005	1181
70	Macrophages	S:K:TG005	808
71	DCs	S:K:TG005	14
72	Granulocytes	S:K:TG005	4	2027
73	HSPCs	S:K:TG008	139
74	iMONs	S:K:TG008	41
75	Proliferating Myeloid Cells	S:K:TG008	245
76	MDSCs	S:K:TG008	31
77	TAMs	S:K:TG008	30
78	Macrophages	S:K:TG008	2239
79	DCs	S:K:TG008	55
80	Granulocytes	S:K:TG008	5	2785
81	HSPCs	S:K:TG009	128
82	iMONs	S:K:TG009	20
83	Proliferating Myeloid Cells	S:K:TG009	227
84	MDSCs	S:K:TG009	49
85	TAMs	S:K:TG009	31
86	Macrophages	S:K:TG009	1774
87	DCs	S:K:TG009	71
88	Granulocytes	S:K:TG009	5	2305
89	HSPCs	S:K:TG010	44
90	iMONs	S:K:TG010	10
91	Proliferating Myeloid Cells	S:K:TG010	207
92	MDSCs	S:K:TG010	2703
93	TAMs	S:K:TG010	0
94	Macrophages	S:K:TG010	155
95	DCs	S:K:TG010	113
96	Granulocytes	S:K:TG010	0	3232
97	HSPCs	S:TG001	38
98	iMONs	S:TG001	20
99	Proliferating Myeloid Cells	S:TG001	28
100	MDSCs	S:TG001	0
101	TAMs	S:TG001	3
102	Macrophages	S:TG001	740
103	DCs	S:TG001	64
104	Granulocytes	S:TG001	3	896
105	HSPCs	WT001	22
106	iMONs	WT001	2
107	Proliferating Myeloid Cells	WT001	11
108	MDSCs	WT001	0
109	TAMs	WT001	3
110	Macrophages	WT001	280
111	DCs	WT001	19
112	Granulocytes	WT001	1	338

### Sheet: iMON
Mouse ID	Group_ID	Cell_number	Proportion	avg proportion
WT001	Neg_controls	2	0.00591716	0.00848822
mTmG001	Neg_controls	1	0.00571429
G:TG001	Neg_controls	0	0
S:TG001	Neg_controls	20	0.0223214
G:K:TG007	Vehicle_controls	0	0	0.0328947
G:K:TG014	Vehicle_controls	85	0.0657895
S:K:TG003	Sp_AT2-LUAD	3	0.00238854	0.00553266
S:K:TG009	Sp_AT2-LUAD	20	0.00867679
S:K:TG005	AT2-LUAD	2	0.00098668	0.00626749
S:K:TG008	AT2-LUAD	41	0.0147217
S:K:TG010	AT2-LUAD	10	0.00309406
G:K:TG004	AT1-LUAD	8	0.016129	0.013215
G:K:TG005	AT1-LUAD	10	0.008726
G:K:TG011	AT1-LUAD	44	0.0147899

### Sheet: MDSCs
Mouse ID	Group_ID	Cell_number	Proportion	avg proportion
WT001	Neg_controls	0	0	0
mTmG001	Neg_controls	0	0
G:TG001	Neg_controls	0	0
S:TG001	Neg_controls	0	0
G:K:TG007	Vehicle_controls	0	0	0
G:K:TG014	Vehicle_controls	0	0
S:K:TG003	Sp_AT2-LUAD	3	0.00238854	0.0118233
S:K:TG009	Sp_AT2-LUAD	49	0.0212581
S:K:TG005	AT2-LUAD	0	0	0.282485
S:K:TG008	AT2-LUAD	31	0.0111311
S:K:TG010	AT2-LUAD	2703	0.836324
G:K:TG004	AT1-LUAD	0	0	0.000336134
G:K:TG005	AT1-LUAD	0	0
G:K:TG011	AT1-LUAD	3	0.0010084

### Sheet: TAMs
Mouse ID	Group_ID	Cell_number	Proportion	avg proportion
WT001	Neg_controls	3	0.00887574	0.00305599
mTmG001	Neg_controls	0	0
G:TG001	Neg_controls	1	0
S:TG001	Neg_controls	3	0.00334821
G:K:TG007	Vehicle_controls	0	0	0.00464396
G:K:TG014	Vehicle_controls	12	0.00928793
S:K:TG003	Sp_AT2-LUAD	9	0.00716561	0.0103073
S:K:TG009	Sp_AT2-LUAD	31	0.013449
S:K:TG005	AT2-LUAD	1181	0.582634	0.197802
S:K:TG008	AT2-LUAD	30	0.010772
S:K:TG010	AT2-LUAD	0	0
G:K:TG004	AT1-LUAD	1	0.00201613	0.017386
G:K:TG005	AT1-LUAD	7	0.0061082
G:K:TG011	AT1-LUAD	131	0.0440336

### Sheet: MP
Mouse ID	Group_ID	Cell_number	Proportion	avg proportion
WT001	Neg_controls	280	0.828402	0.645002
mTmG001	Neg_controls	162	0.925714
G:TG001	Neg_controls	128	0
S:TG001	Neg_controls	740	0.825893
G:K:TG007	Vehicle_controls	29	0	0.364938
G:K:TG014	Vehicle_controls	943	0.729876
S:K:TG003	Sp_AT2-LUAD	1122	0.893312	0.831472
S:K:TG009	Sp_AT2-LUAD	1774	0.769631
S:K:TG005	AT2-LUAD	808	0.398619	0.416842
S:K:TG008	AT2-LUAD	2239	0.80395
S:K:TG010	AT2-LUAD	155	0.0479579
G:K:TG004	AT1-LUAD	420	0.846774	0.843203
G:K:TG005	AT1-LUAD	989	0.863002
G:K:TG011	AT1-LUAD	2439	0.819832
