## Supplemental Table 5 for "Cell of origin alters myeloid-mediated immunosuppression in lung adenocarcinoma"

### Sheet: PantherGSEA_MF_AT1vsAT2_0.01_up
PANTHER_Pathways	gene_count	Log2_Fold_Enrichment	+/-	p_adj
Cholesterol biosynthesis	11	2.08066	+	2.82e-05
JAK/STAT signaling pathway	12	1.81967	+	0.000132
General transcription by RNA polymerase I	9	1.58496	+	0.00696
Toll receptor signaling pathway	33	1.51096	+	5.14e-08
Insulin/IGF pathway-mitogen activated protein kinase kinase/MAP kinase cascade	18	1.36177	+	0.000448
Interferon-gamma signaling pathway	15	1.32193	+	0.00244
B cell activation	35	1.30451	+	1.63e-06
Ras Pathway	35	1.28096	+	1.92e-06
PDGF signaling pathway	67	1.22651	+	6.46e-11
p38 MAPK pathway	19	1.21412	+	0.00156
General transcription regulation	17	1.20163	+	0.00324
Interleukin signaling pathway	42	1.14405	+	2.81e-06
Oxidative stress response	22	1.02857	+	0.0044
Ubiquitin proteasome pathway	26	1.02148	+	0.00244
Insulin/IGF pathway-protein kinase B signaling cascade	15	0.978196	+	0.0413
Transcription regulation by bZIP transcription factor	22	0.978196	+	0.0089
EGF receptor signaling pathway	52	0.903038	+	4.25e-05
p53 pathway feedback loops 2	19	0.895303	+	0.0286
T cell activation	30	0.823749	+	0.00805
Gonadotropin-releasing hormone receptor pathway	76	0.695994	+	0.000124
Apoptosis signaling pathway	37	0.650765	+	0.0252
FGF signaling pathway	38	0.613532	+	0.0297
Angiogenesis	51	0.555816	+	0.0213
Inflammation mediated by chemokine and cytokine signaling pathway	74	0.495695	+	0.0105
ATP synthesis	4	-3.58376	-	0.0129
Integrin signalling pathway	24	-1.42761	-	0.00162
Alzheimer disease-presenilin pathway	15	-1.35614	-	0.0411
